# Engineered odorant receptors illuminate structural principles of odor discrimination

**DOI:** 10.1101/2023.11.16.567230

**Authors:** Claire A. de March, Ning Ma, Christian B. Billesbølle, Jeevan Tewari, Claudia Llinas del Torrent, Wijnand J. C. van der Velden, Ichie Ojiro, Ikumi Takayama, Bryan Faust, Linus Li, Nagarajan Vaidehi, Aashish Manglik, Hiroaki Matsunami

**Author notes:** These authors contributed equally (Claire A. de March, Ning Ma, Christian B. Billesbølle). Correspondence to: Claire A. de March, Nagarajan Vaidehi, Aashish Manglik, or Hiroaki Matsunami.

## Abstract

A central challenge in olfaction is understanding how the olfactory system detects and distinguishes odorants with diverse physicochemical properties and molecular configurations. Vertebrate animals perceive odors via G protein-coupled odorant receptors (ORs). In humans, ∼400 ORs enable the sense of smell. The OR family is composed of two major classes: Class I ORs are tuned to carboxylic acids while Class II ORs, representing the vast majority of the human repertoire, respond to a wide variety of odorants. How ORs recognize chemically diverse odorants remains poorly understood. A fundamental bottleneck is the inability to visualize odorant binding to ORs. Here, we uncover fundamental molecular properties of odorant-OR interactions by employing engineered ORs crafted using a consensus protein design strategy. Because such consensus ORs (consORs) are derived from the 17 major subfamilies of human ORs, they provide a template for modeling individual native ORs with high sequence and structural homology. The biochemical tractability of consORs enabled four cryoEM structures of distinct consORs with unique ligand recognition properties. The structure of a Class I consOR, consOR51, showed high structural similarity to the native human receptor OR51E2 and yielded a homology model of a related member of the human OR51 family with high predictive power. Structures of three Class II consORs revealed distinct modes of odorant-binding and activation mechanisms between Class I and Class II ORs. Thus, the structures of consORs lay the groundwork for understanding molecular recognition of odorants by the OR superfamily.
