## Supplementary File 1 for "Engineered odorant receptors illuminate structural principles of odor discrimination"

### Sheet: Sheet1
		sequence identity with consOR						NA: not attributed
	OR	OR1	OR2	OR4	OR51	max_seqID_consOR	max_seqID	0.6	0.5
24	hOR10A	0.559	0.561	0.5	0.385	OR2	0.561	NA	OR2
28	hOR10A3	0.497	0.52	0.484	0.356	OR2	0.52	NA	OR2
26	hOR10A4	0.549	0.526	0.491	0.343	OR1	0.549	NA	OR1
25	hOR10A5	0.53	0.531	0.458	0.351	OR2	0.531	NA	OR2
29	hOR10A6	0.503	0.542	0.478	0.359	OR2	0.542	NA	OR2
27	hOR10A7	0.525	0.539	0.516	0.332	OR2	0.539	NA	OR2
203	hOR10AD1	0.396	0.43	0.421	0.288	OR2	0.43	NA	NA
31	hOR10AG1	0.492	0.535	0.465	0.342	OR2	0.535	NA	OR2
30	hOR10C1	0.498	0.56	0.509	0.354	OR2	0.56	NA	OR2
389	hOR10D3	0.478	0.524	0.483	0.349	OR2	0.524	NA	OR2
157	hOR10G2	0.479	0.5	0.524	0.32	OR4	0.524	NA	OR4
158	hOR10G3	0.423	0.503	0.465	0.335	OR2	0.503	NA	OR2
161	hOR10G4	0.479	0.509	0.506	0.366	OR2	0.509	NA	OR2
159	hOR10G6	0.474	0.518	0.529	0.354	OR4	0.529	NA	OR4
163	hOR10G7	0.483	0.519	0.513	0.363	OR2	0.519	NA	OR2
164	hOR10G8	0.479	0.497	0.506	0.366	OR4	0.506	NA	OR4
162	hOR10G9	0.489	0.506	0.509	0.376	OR4	0.509	NA	OR4
204	hOR10H1	0.43	0.477	0.452	0.323	OR2	0.477	NA	NA
206	hOR10H2	0.421	0.469	0.447	0.317	OR2	0.469	NA	NA
207	hOR10H3	0.398	0.417	0.398	0.298	OR2	0.417	NA	NA
208	hOR10H4	0.401	0.439	0.411	0.311	OR2	0.439	NA	NA
205	hOR10H5	0.428	0.462	0.447	0.314	OR2	0.462	NA	NA
210	hOR10J1	0.478	0.465	0.457	0.341	OR1	0.478	NA	NA
16	hOR10J3	0.423	0.456	0.402	0.328	OR2	0.456	NA	NA
211	hOR10J5	0.475	0.468	0.438	0.322	OR1	0.475	NA	NA
33	hOR10K1	0.459	0.511	0.436	0.328	OR2	0.511	NA	OR2
34	hOR10K2	0.461	0.513	0.451	0.32	OR2	0.513	NA	OR2
32	hOR10P1	0.476	0.513	0.429	0.329	OR2	0.513	NA	OR2
212	hOR10Q1	0.511	0.533	0.461	0.328	OR2	0.533	NA	OR2
36	hOR10R2	0.54	0.577	0.496	0.412	OR2	0.577	NA	OR2
160	hOR10S1	0.494	0.505	0.48	0.327	OR2	0.505	NA	OR2
37	hOR10T2	0.473	0.491	0.445	0.333	OR2	0.491	NA	NA
213	hOR10V1	0.47	0.514	0.475	0.343	OR2	0.514	NA	OR2
214	hOR10W1	0.479	0.502	0.442	0.33	OR2	0.502	NA	OR2
209	hOR10X1	0.444	0.472	0.429	0.334	OR2	0.472	NA	NA
35	hOR10Z1	0.472	0.483	0.408	0.325	OR2	0.483	NA	NA
215	hOR11A1	0.461	0.486	0.451	0.299	OR2	0.486	NA	NA
216	hOR11G2	0.508	0.505	0.488	0.308	OR1	0.508	NA	OR1
217	hOR11H1	0.454	0.451	0.45	0.313	OR1	0.454	NA	NA
218	hOR11H12	0.463	0.466	0.468	0.332	OR4	0.468	NA	NA
219	hOR11H2	0.461	0.461	0.453	0.32	OR1	0.461	NA	NA
220	hOR11H4	0.476	0.489	0.47	0.333	OR2	0.489	NA	NA
221	hOR11H6	0.498	0.489	0.479	0.332	OR1	0.498	NA	NA
222	hOR11L1	0.502	0.505	0.474	0.313	OR2	0.505	NA	OR2
165	hOR12D2	0.476	0.483	0.525	0.343	OR4	0.525	NA	OR4
166	hOR12D3	0.47	0.489	0.495	0.375	OR4	0.495	NA	NA
156	hOR13A1	0.481	0.492	0.467	0.305	OR2	0.492	NA	NA
167	hOR13C2	0.48	0.555	0.483	0.341	OR2	0.555	NA	OR2
170	hOR13C3	0.491	0.541	0.449	0.357	OR2	0.541	NA	OR2
171	hOR13C4	0.492	0.536	0.483	0.356	OR2	0.536	NA	OR2
168	hOR13C5	0.467	0.551	0.474	0.337	OR2	0.551	NA	OR2
172	hOR13C8	0.505	0.542	0.458	0.338	OR2	0.542	NA	OR2
169	hOR13C9	0.474	0.551	0.483	0.347	OR2	0.551	NA	OR2
174	hOR13D1	0.492	0.552	0.47	0.336	OR2	0.552	NA	OR2
175	hOR13F1	0.478	0.543	0.46	0.35	OR2	0.543	NA	OR2
17	hOR13G1	0.45	0.463	0.454	0.302	OR2	0.463	NA	NA
18	hOR13H1	0.468	0.527	0.42	0.347	OR2	0.527	NA	OR2
177	hOR13J1	0.489	0.533	0.448	0.307	OR2	0.533	NA	OR2
332	hOR14A2	0.467	0.455	0.42	0.307	OR1	0.467	NA	NA
335	hOR14C36	0.454	0.442	0.413	0.349	OR1	0.454	NA	NA
336	hOR14I1	0.446	0.437	0.42	0.312	OR1	0.446	NA	NA
334	hOR14J1	0.469	0.491	0.439	0.342	OR2	0.491	NA	NA
333	hOR14K1	0.448	0.467	0.386	0.3	OR2	0.467	NA	NA
4	hOR1A1	0.633	0.502	0.483	0.34	OR1	0.633	OR1	OR1
5	hOR1A2	0.62	0.486	0.464	0.336	OR1	0.62	OR1	OR1
1	hOR1B1	0.533	0.481	0.412	0.356	OR1	0.533	NA	OR1
128	hOR1C1	0.64	0.538	0.47	0.339	OR1	0.64	OR1	OR1
3	hOR1D2	0.632	0.508	0.445	0.328	OR1	0.632	OR1	OR1
150	hOR1D4	0.638	0.484	0.44	0.309	OR1	0.638	OR1	OR1
151	hOR1D5	0.635	0.481	0.437	0.306	OR1	0.635	OR1	OR1
2	hOR1E1	0.712	0.534	0.48	0.38	OR1	0.712	OR1	OR1
149	hOR1E2	0.706	0.532	0.472	0.381	OR1	0.706	OR1	OR1
129	hOR1F1	0.705	0.513	0.486	0.344	OR1	0.705	OR1	OR1
130	hOR1F12	0.653	0.505	0.47	0.349	OR1	0.653	OR1	OR1
0	hOR1G1	0.667	0.502	0.467	0.322	OR1	0.667	OR1	OR1
136	hOR1I1	0.651	0.508	0.431	0.331	OR1	0.651	OR1	OR1
131	hOR1J1	0.694	0.489	0.483	0.365	OR1	0.694	OR1	OR1
132	hOR1J2	0.671	0.492	0.47	0.361	OR1	0.671	OR1	OR1
6	hOR1J4	0.689	0.508	0.47	0.372	OR1	0.689	OR1	OR1
122	hOR1K1	0.63	0.503	0.461	0.334	OR1	0.63	OR1	OR1
123	hOR1L1	0.677	0.494	0.491	0.34	OR1	0.677	OR1	OR1
124	hOR1L3	0.664	0.534	0.48	0.364	OR1	0.664	OR1	OR1
126	hOR1L4	0.686	0.516	0.478	0.343	OR1	0.686	OR1	OR1
127	hOR1L6	0.686	0.525	0.472	0.358	OR1	0.686	OR1	OR1
125	hOR1L8	0.682	0.502	0.473	0.347	OR1	0.682	OR1	OR1
133	hOR1M1	0.642	0.495	0.47	0.352	OR1	0.642	OR1	OR1
134	hOR1N1	0.652	0.511	0.457	0.361	OR1	0.652	OR1	OR1
135	hOR1N2	0.665	0.506	0.475	0.342	OR1	0.665	OR1	OR1
152	hOR1Q1	0.599	0.453	0.429	0.351	OR1	0.599	NA	OR1
137	hOR1S1	0.654	0.491	0.464	0.331	OR1	0.654	OR1	OR1
138	hOR1S2	0.651	0.475	0.461	0.341	OR1	0.651	OR1	OR1
194	hOR2A1	0.49	0.646	0.479	0.349	OR2	0.646	OR2	OR2
197	hOR2A12	0.462	0.621	0.47	0.352	OR2	0.621	OR2	OR2
198	hOR2A14	0.465	0.621	0.448	0.343	OR2	0.621	OR2	OR2
199	hOR2A2	0.488	0.596	0.441	0.365	OR2	0.596	NA	OR2
200	hOR2A25	0.494	0.583	0.464	0.371	OR2	0.583	NA	OR2
201	hOR2A4	0.449	0.583	0.445	0.358	OR2	0.583	NA	OR2
195	hOR2A42	0.49	0.646	0.479	0.349	OR2	0.646	OR2	OR2
196	hOR2A5	0.47	0.635	0.469	0.345	OR2	0.635	OR2	OR2
202	hOR2A7	0.452	0.589	0.451	0.362	OR2	0.589	NA	OR2					38	0.558824
10	hOR2AE1	0.441	0.579	0.474	0.338	OR2	0.579	NA	OR2					30	0.441176
8	hOR2AG1	0.461	0.606	0.421	0.34	OR2	0.606	OR2	OR2
329	hOR2AG2	0.467	0.592	0.417	0.331	OR2	0.592	NA	OR2
299	hOR2AJ1	0.443	0.602	0.437	0.316	OR2	0.602	OR2	OR2
300	hOR2AK2	0.486	0.576	0.458	0.306	OR2	0.576	NA	OR2
229	hOR2AP1	0.462	0.455	0.432	0.302	OR1	0.462	NA	NA
331	hOR2AT4	0.417	0.436	0.421	0.325	OR2	0.436	NA	NA
180	hOR2B11	0.473	0.592	0.478	0.333	OR2	0.592	NA	OR2
181	hOR2B2	0.553	0.644	0.511	0.407	OR2	0.644	OR2	OR2
183	hOR2B3	0.481	0.582	0.451	0.309	OR2	0.582	NA	OR2
182	hOR2B6	0.487	0.585	0.467	0.331	OR2	0.585	NA	OR2
185	hOR2C1	0.435	0.575	0.416	0.332	OR2	0.575	NA	OR2
190	hOR2C3	0.483	0.557	0.455	0.34	OR2	0.557	NA	OR2
39	hOR2D2	0.525	0.587	0.492	0.324	OR2	0.587	NA	OR2
40	hOR2D3	0.535	0.583	0.5	0.347	OR2	0.583	NA	OR2
178	hOR2F1	0.497	0.544	0.462	0.34	OR2	0.544	NA	OR2
179	hOR2F2	0.497	0.538	0.45	0.349	OR2	0.538	NA	OR2
188	hOR2G2	0.469	0.566	0.415	0.299	OR2	0.566	NA	OR2
189	hOR2G3	0.506	0.599	0.483	0.322	OR2	0.599	NA	OR2
23	hOR2G6	0.509	0.613	0.47	0.362	OR2	0.613	OR2	OR2
186	hOR2H1	0.483	0.576	0.445	0.332	OR2	0.576	NA	OR2
187	hOR2H2	0.479	0.59	0.454	0.324	OR2	0.59	NA	OR2
184	hOR2J2	0.479	0.565	0.472	0.28	OR2	0.565	NA	OR2
9	hOR2J3	0.472	0.555	0.461	0.3	OR2	0.555	NA	OR2
176	hOR2K2	0.481	0.572	0.459	0.333	OR2	0.572	NA	OR2
301	hOR2L13	0.418	0.592	0.423	0.303	OR2	0.592	NA	OR2
302	hOR2L2	0.453	0.601	0.438	0.297	OR2	0.601	OR2	OR2
304	hOR2L3	0.459	0.598	0.432	0.3	OR2	0.598	NA	OR2
303	hOR2L5	0.459	0.595	0.448	0.309	OR2	0.595	NA	OR2
305	hOR2L8	0.456	0.595	0.435	0.3	OR2	0.595	NA	OR2
306	hOR2M2	0.526	0.669	0.466	0.347	OR2	0.669	OR2	OR2
307	hOR2M3	0.47	0.61	0.41	0.273	OR2	0.61	OR2	OR2
310	hOR2M4	0.433	0.596	0.429	0.283	OR2	0.596	NA	OR2
308	hOR2M5	0.47	0.61	0.41	0.276	OR2	0.61	OR2	OR2
309	hOR2M7	0.476	0.61	0.397	0.276	OR2	0.61	OR2	OR2
173	hOR2S2	0.488	0.562	0.441	0.356	OR2	0.562	NA	OR2
316	hOR2T1	0.469	0.677	0.447	0.334	OR2	0.677	OR2	OR2
323	hOR2T10	0.473	0.616	0.416	0.313	OR2	0.616	OR2	OR2
320	hOR2T11	0.457	0.646	0.441	0.334	OR2	0.646	OR2	OR2
311	hOR2T12	0.462	0.652	0.449	0.328	OR2	0.652	OR2	OR2
321	hOR2T2	0.485	0.69	0.475	0.327	OR2	0.69	OR2	OR2
318	hOR2T27	0.478	0.659	0.441	0.299	OR2	0.659	OR2	OR2
324	hOR2T29	0.446	0.65	0.426	0.296	OR2	0.65	OR2	OR2
327	hOR2T3	0.423	0.586	0.412	0.287	OR2	0.586	NA	OR2
312	hOR2T33	0.471	0.658	0.449	0.334	OR2	0.658	OR2	OR2
328	hOR2T34	0.423	0.577	0.412	0.29	OR2	0.577	NA	OR2
322	hOR2T35	0.491	0.687	0.482	0.33	OR2	0.687	OR2	OR2
326	hOR2T4	0.487	0.663	0.454	0.342	OR2	0.663	OR2	OR2
325	hOR2T5	0.443	0.65	0.426	0.296	OR2	0.65	OR2	OR2
317	hOR2T6	0.42	0.605	0.448	0.315	OR2	0.605	OR2	OR2
319	hOR2T7	0.478	0.644	0.447	0.312	OR2	0.644	OR2	OR2
313	hOR2T8	0.461	0.65	0.445	0.324	OR2	0.65	OR2	OR2
314	hOR2V1	0.434	0.607	0.428	0.315	OR2	0.607	OR2	OR2
315	hOR2V2	0.447	0.604	0.428	0.308	OR2	0.604	OR2	OR2
7	hOR2W1	0.495	0.546	0.452	0.345	OR2	0.546	NA	OR2
191	hOR2W3	0.473	0.577	0.442	0.305	OR2	0.577	NA	OR2
192	hOR2W5	0.318	0.373	0.312	0.211	OR2	0.373	NA	NA
193	hOR2Y1	0.451	0.584	0.432	0.313	OR2	0.584	NA	OR2
330	hOR2Z1	0.429	0.562	0.429	0.318	OR2	0.562	NA	OR2
153	hOR3A1	0.5	0.476	0.462	0.343	OR1	0.5	NA	NA
11	hOR3A2	0.492	0.488	0.455	0.348	OR1	0.492	NA	NA
154	hOR3A3	0.513	0.498	0.453	0.321	OR1	0.513	NA	OR1
155	hOR3A4	0.493	0.494	0.47	0.373	OR2	0.494	NA	NA
249	hOR4A15	0.483	0.488	0.678	0.34	OR4	0.678	OR4	OR4
250	hOR4A16	0.43	0.458	0.608	0.353	OR4	0.608	OR4	OR4
252	hOR4A47	0.462	0.467	0.663	0.327	OR4	0.663	OR4	OR4
251	hOR4A5	0.458	0.481	0.649	0.348	OR4	0.649	OR4	OR4
261	hOR4B1	0.475	0.47	0.657	0.343	OR4	0.657	OR4	OR4
266	hOR4C11	0.454	0.431	0.646	0.335	OR4	0.646	OR4	OR4
253	hOR4C12	0.472	0.451	0.635	0.34	OR4	0.635	OR4	OR4
254	hOR4C13	0.459	0.432	0.676	0.336	OR4	0.676	OR4	OR4
256	hOR4C15	0.483	0.488	0.655	0.357	OR4	0.655	OR4	OR4
12	hOR4C16	0.387	0.38	0.438	0.323	OR4	0.438	NA	NA
257	hOR4C3	0.463	0.459	0.673	0.331	OR4	0.673	OR4	OR4
258	hOR4C45	0.443	0.435	0.629	0.361	OR4	0.629	OR4	OR4
255	hOR4C46	0.465	0.438	0.676	0.352	OR4	0.676	OR4	OR4
259	hOR4C5	0.518	0.516	0.683	0.363	OR4	0.683	OR4	OR4
260	hOR4C6	0.481	0.454	0.632	0.321	OR4	0.632	OR4	OR4
268	hOR4D1	0.451	0.465	0.651	0.322	OR4	0.651	OR4	OR4
270	hOR4D10	0.462	0.464	0.638	0.34	OR4	0.638	OR4	OR4
271	hOR4D11	0.449	0.454	0.613	0.321	OR4	0.613	OR4	OR4
269	hOR4D2	0.454	0.443	0.616	0.303	OR4	0.616	OR4	OR4
274	hOR4D5	0.486	0.475	0.661	0.341	OR4	0.661	OR4	OR4
273	hOR4D6	0.461	0.45	0.629	0.321	OR4	0.629	OR4	OR4
272	hOR4D9	0.461	0.441	0.635	0.33	OR4	0.635	OR4	OR4
281	hOR4E2	0.465	0.486	0.621	0.334	OR4	0.621	OR4	OR4
282	hOR4F15	0.451	0.428	0.604	0.304	OR4	0.604	OR4	OR4
283	hOR4F16	0.435	0.425	0.62	0.335	OR4	0.62	OR4	OR4
288	hOR4F17	0.461	0.421	0.658	0.351	OR4	0.658	OR4	OR4
286	hOR4F21	0.432	0.421	0.614	0.335	OR4	0.614	OR4	OR4
284	hOR4F29	0.435	0.425	0.62	0.335	OR4	0.62	OR4	OR4
285	hOR4F3	0.435	0.425	0.62	0.335	OR4	0.62	OR4	OR4
289	hOR4F4	0.464	0.425	0.661	0.354	OR4	0.661	OR4	OR4
290	hOR4F5	0.464	0.418	0.655	0.348	OR4	0.655	OR4	OR4
287	hOR4F6	0.426	0.428	0.614	0.307	OR4	0.614	OR4	OR4
291	hOR4K1	0.491	0.451	0.648	0.33	OR4	0.648	OR4	OR4
292	hOR4K13	0.47	0.468	0.638	0.322	OR4	0.638	OR4	OR4
293	hOR4K14	0.444	0.437	0.665	0.338	OR4	0.665	OR4	OR4
294	hOR4K15	0.511	0.491	0.68	0.356	OR4	0.68	OR4	OR4
296	hOR4K17	0.467	0.456	0.639	0.326	OR4	0.639	OR4	OR4
297	hOR4K2	0.442	0.431	0.613	0.309	OR4	0.613	OR4	OR4
295	hOR4K5	0.482	0.462	0.633	0.357	OR4	0.633	OR4	OR4
298	hOR4L1	0.473	0.45	0.636	0.335	OR4	0.636	OR4	OR4
275	hOR4M1	0.457	0.465	0.62	0.32	OR4	0.62	OR4	OR4
276	hOR4M2	0.451	0.453	0.601	0.323	OR4	0.601	OR4	OR4
277	hOR4N2	0.415	0.468	0.603	0.315	OR4	0.603	OR4	OR4
278	hOR4N4	0.427	0.475	0.584	0.347	OR4	0.584	NA	OR4
279	hOR4N5	0.428	0.459	0.629	0.318	OR4	0.629	OR4	OR4
267	hOR4P4	0.445	0.48	0.588	0.338	OR4	0.588	NA	OR4
280	hOR4Q3	0.5	0.473	0.634	0.35	OR4	0.634	OR4	OR4
265	hOR4S1	0.465	0.486	0.613	0.321	OR4	0.613	OR4	OR4
262	hOR4S2	0.465	0.495	0.672	0.328	OR4	0.672	OR4	OR4
263	hOR4X1	0.457	0.436	0.616	0.328	OR4	0.616	OR4	OR4
264	hOR4X2	0.484	0.47	0.644	0.346	OR4	0.644	OR4	OR4
337	hOR51A2	0.292	0.27	0.29	0.653	OR51	0.653	OR51	OR51
338	hOR51A4	0.302	0.274	0.302	0.662	OR51	0.662	OR51	OR51
339	hOR51A7	0.285	0.269	0.298	0.635	OR51	0.635	OR51	OR51
354	hOR51B2	0.334	0.344	0.326	0.605	OR51	0.605	OR51	OR51
357	hOR51B4	0.285	0.313	0.301	0.563	OR51	0.563	NA	OR51
355	hOR51B5	0.344	0.347	0.339	0.646	OR51	0.646	OR51	OR51
356	hOR51B6	0.309	0.328	0.301	0.633	OR51	0.633	OR51	OR51
348	hOR51D1	0.335	0.348	0.335	0.578	OR51	0.578	NA	OR51
349	hOR51E1	0.324	0.318	0.343	0.562	OR51	0.562	NA	OR51
350	hOR51E2	0.367	0.349	0.336	0.62	OR51	0.62	OR51	OR51
351	hOR51F1	0.346	0.336	0.327	0.637	OR51	0.637	OR51	OR51
352	hOR51F2	0.384	0.354	0.366	0.655	OR51	0.655	OR51	OR51
340	hOR51G1	0.349	0.336	0.309	0.691	OR51	0.691	OR51	OR51
341	hOR51G2	0.339	0.345	0.329	0.745	OR51	0.745	OR51	OR51
342	hOR51H1	0.37	0.373	0.385	0.619	OR51	0.619	OR51	OR51
345	hOR51I1	0.321	0.321	0.33	0.612	OR51	0.612	OR51	OR51
346	hOR51I2	0.329	0.339	0.348	0.666	OR51	0.666	OR51	OR51
19	hOR51J1	0.272	0.293	0.294	0.42	OR51	0.42	NA	NA
343	hOR51L1	0.349	0.343	0.33	0.642	OR51	0.642	OR51	OR51
347	hOR51M1	0.318	0.333	0.319	0.614	OR51	0.614	OR51	OR51
344	hOR51Q1	0.294	0.303	0.312	0.644	OR51	0.644	OR51	OR51
379	hOR51S1	0.288	0.323	0.288	0.483	OR51	0.483	NA	NA
353	hOR51T1	0.37	0.367	0.339	0.594	OR51	0.594	NA	OR51
358	hOR51V1	0.323	0.332	0.317	0.635	OR51	0.635	OR51	OR51
20	hOR52A1	0.316	0.322	0.307	0.511	OR51	0.511	NA	OR51
360	hOR52A4	0.319	0.316	0.328	0.429	OR51	0.429	NA	NA
359	hOR52A5	0.323	0.304	0.32	0.524	OR51	0.524	NA	OR51
361	hOR52B2	0.356	0.371	0.334	0.549	OR51	0.549	NA	OR51
369	hOR52B4	0.343	0.333	0.33	0.495	OR51	0.495	NA	NA
363	hOR52B6	0.37	0.361	0.366	0.517	OR51	0.517	NA	OR51
21	hOR52D1	0.373	0.385	0.355	0.553	OR51	0.553	NA	OR51
364	hOR52E2	0.362	0.34	0.343	0.508	OR51	0.508	NA	OR51
365	hOR52E4	0.34	0.33	0.361	0.514	OR51	0.514	NA	OR51
367	hOR52E5	0.354	0.354	0.34	0.498	OR51	0.498	NA	NA
22	hOR52E6	0.342	0.354	0.361	0.509	OR51	0.509	NA	OR51
366	hOR52E8	0.333	0.352	0.361	0.514	OR51	0.514	NA	OR51
362	hOR52H1	0.349	0.349	0.324	0.502	OR51	0.502	NA	OR51
381	hOR52I1	0.353	0.368	0.353	0.429	OR51	0.429	NA	NA
382	hOR52I2	0.35	0.368	0.35	0.454	OR51	0.454	NA	NA
368	hOR52J3	0.318	0.327	0.336	0.508	OR51	0.508	NA	OR51
370	hOR52K1	0.324	0.33	0.358	0.565	OR51	0.565	NA	OR51
371	hOR52K2	0.318	0.346	0.355	0.577	OR51	0.577	NA	OR51
372	hOR52L1	0.373	0.364	0.37	0.535	OR51	0.535	NA	OR51
374	hOR52M1	0.319	0.322	0.32	0.544	OR51	0.544	NA	OR51
375	hOR52N1	0.331	0.337	0.334	0.523	OR51	0.523	NA	OR51
376	hOR52N2	0.367	0.352	0.333	0.519	OR51	0.519	NA	OR51
377	hOR52N4	0.355	0.352	0.352	0.531	OR51	0.531	NA	OR51
378	hOR52N5	0.309	0.315	0.328	0.491	OR51	0.491	NA	NA
373	hOR52R1	0.348	0.357	0.351	0.509	OR51	0.509	NA	OR51
380	hOR52W1	0.308	0.336	0.303	0.427	OR51	0.427	NA	NA
383	hOR56A1	0.339	0.345	0.326	0.412	OR51	0.412	NA	NA
386	hOR56A3	0.335	0.345	0.332	0.412	OR51	0.412	NA	NA
384	hOR56A4	0.354	0.339	0.329	0.425	OR51	0.425	NA	NA
385	hOR56A5	0.329	0.326	0.314	0.418	OR51	0.418	NA	NA
387	hOR56B1	0.336	0.368	0.333	0.422	OR51	0.422	NA	NA
388	hOR56B4	0.31	0.323	0.331	0.383	OR51	0.383	NA	NA
52	hOR5A1	0.53	0.528	0.536	0.363	OR4	0.536	NA	OR4
53	hOR5A2	0.527	0.532	0.512	0.349	OR2	0.532	NA	OR2
112	hOR5AC2	0.478	0.483	0.442	0.327	OR2	0.483	NA	NA
99	hOR5AK2	0.461	0.491	0.422	0.298	OR2	0.491	NA	NA
54	hOR5AN1	0.491	0.498	0.48	0.335	OR2	0.498	NA	NA
55	hOR5AP2	0.54	0.557	0.511	0.327	OR2	0.557	NA	OR2
58	hOR5AR1	0.483	0.513	0.487	0.339	OR2	0.513	NA	OR2
57	hOR5AS1	0.515	0.505	0.488	0.36	OR1	0.515	NA	OR1
64	hOR5AU1	0.498	0.522	0.513	0.341	OR2	0.522	NA	OR2
65	hOR5B12	0.531	0.533	0.488	0.375	OR2	0.533	NA	OR2
68	hOR5B17	0.488	0.483	0.472	0.345	OR1	0.488	NA	NA
66	hOR5B2	0.495	0.494	0.45	0.35	OR1	0.495	NA	NA
69	hOR5B21	0.541	0.562	0.491	0.355	OR2	0.562	NA	OR2
67	hOR5B3	0.506	0.511	0.45	0.363	OR2	0.511	NA	OR2
59	hOR5C1	0.495	0.528	0.452	0.316	OR2	0.528	NA	OR2
13	hOR5D13	0.432	0.393	0.382	0.32	OR1	0.432	NA	NA
102	hOR5D14	0.492	0.469	0.448	0.322	OR1	0.492	NA	NA
103	hOR5D16	0.498	0.476	0.456	0.347	OR1	0.498	NA	NA
104	hOR5D18	0.516	0.505	0.469	0.334	OR1	0.516	NA	OR1
47	hOR5F1	0.509	0.53	0.491	0.334	OR2	0.53	NA	OR2
113	hOR5H1	0.472	0.445	0.438	0.33	OR1	0.472	NA	NA
115	hOR5H14	0.465	0.432	0.445	0.327	OR1	0.465	NA	NA
114	hOR5H15	0.465	0.438	0.429	0.34	OR1	0.465	NA	NA
117	hOR5H2	0.471	0.473	0.473	0.33	OR4	0.473	NA	NA
116	hOR5H6	0.465	0.454	0.454	0.336	OR1	0.465	NA	NA
56	hOR5I1	0.528	0.508	0.497	0.324	OR1	0.528	NA	OR1
73	hOR5J2	0.506	0.521	0.487	0.318	OR2	0.521	NA	OR2
118	hOR5K1	0.465	0.47	0.457	0.321	OR2	0.47	NA	NA
119	hOR5K2	0.467	0.469	0.429	0.327	OR2	0.469	NA	NA
120	hOR5K3	0.442	0.468	0.454	0.347	OR2	0.468	NA	NA
121	hOR5K4	0.466	0.468	0.434	0.363	OR2	0.468	NA	NA
105	hOR5L1	0.525	0.533	0.473	0.329	OR2	0.533	NA	OR2
106	hOR5L2	0.529	0.521	0.461	0.323	OR1	0.529	NA	OR1
93	hOR5M1	0.492	0.525	0.455	0.333	OR2	0.525	NA	OR2
94	hOR5M10	0.492	0.531	0.448	0.343	OR2	0.531	NA	OR2
95	hOR5M11	0.517	0.56	0.487	0.351	OR2	0.56	NA	OR2
96	hOR5M3	0.473	0.497	0.472	0.339	OR2	0.497	NA	NA
98	hOR5M8	0.509	0.505	0.469	0.349	OR1	0.509	NA	OR1
97	hOR5M9	0.481	0.502	0.465	0.327	OR2	0.502	NA	OR2
100	hOR5P2	0.486	0.476	0.447	0.362	OR1	0.486	NA	NA
101	hOR5P3	0.5	0.479	0.467	0.326	OR1	0.5	NA	NA
74	hOR5R1	0.521	0.532	0.488	0.363	OR2	0.532	NA	OR2
61	hOR5T1	0.508	0.512	0.47	0.315	OR2	0.512	NA	OR2
63	hOR5T2	0.503	0.526	0.469	0.337	OR2	0.526	NA	OR2
62	hOR5T3	0.535	0.531	0.519	0.346	OR1	0.535	NA	OR1
38	hOR5V1	0.535	0.537	0.502	0.361	OR2	0.537	NA	OR2
60	hOR5W2	0.509	0.522	0.475	0.315	OR2	0.522	NA	OR2
41	hOR6A2	0.511	0.521	0.489	0.33	OR2	0.521	NA	OR2
42	hOR6B1	0.479	0.481	0.453	0.32	OR2	0.481	NA	NA
43	hOR6B2	0.494	0.505	0.453	0.327	OR2	0.505	NA	OR2
44	hOR6B3	0.51	0.527	0.478	0.359	OR2	0.527	NA	OR2
231	hOR6C1	0.457	0.476	0.435	0.346	OR2	0.476	NA	NA
239	hOR6C2	0.47	0.448	0.461	0.305	OR1	0.47	NA	NA
232	hOR6C3	0.467	0.445	0.432	0.333	OR1	0.467	NA	NA
230	hOR6C4	0.462	0.459	0.467	0.308	OR4	0.467	NA	NA
233	hOR6C6	0.458	0.467	0.448	0.31	OR2	0.467	NA	NA
235	hOR6C65	0.467	0.457	0.445	0.315	OR1	0.467	NA	NA
240	hOR6C68	0.454	0.435	0.423	0.296	OR1	0.454	NA	NA
234	hOR6C70	0.464	0.454	0.429	0.305	OR1	0.464	NA	NA
238	hOR6C74	0.47	0.464	0.448	0.315	OR1	0.47	NA	NA
237	hOR6C75	0.483	0.448	0.457	0.321	OR1	0.483	NA	NA
236	hOR6C76	0.456	0.462	0.443	0.311	OR2	0.462	NA	NA
241	hOR6F1	0.481	0.459	0.464	0.325	OR1	0.481	NA	NA
242	hOR6J1	0.541	0.55	0.53	0.358	OR2	0.55	NA	OR2
224	hOR6K2	0.412	0.418	0.43	0.343	OR4	0.43	NA	NA
225	hOR6K3	0.423	0.426	0.442	0.325	OR4	0.442	NA	NA
226	hOR6K6	0.419	0.425	0.413	0.324	OR2	0.425	NA	NA
243	hOR6M1	0.495	0.48	0.458	0.307	OR1	0.495	NA	NA
227	hOR6N1	0.505	0.527	0.489	0.351	OR2	0.527	NA	OR2
228	hOR6N2	0.478	0.5	0.447	0.364	OR2	0.5	NA	NA
45	hOR6P1	0.474	0.472	0.442	0.31	OR1	0.474	NA	NA
223	hOR6Q1	0.519	0.516	0.449	0.323	OR1	0.519	NA	OR1
246	hOR6S1	0.497	0.521	0.473	0.345	OR2	0.521	NA	OR2
244	hOR6T1	0.485	0.506	0.442	0.291	OR2	0.506	NA	OR2
247	hOR6V1	0.469	0.447	0.409	0.317	OR1	0.469	NA	NA
248	hOR6X1	0.445	0.473	0.451	0.315	OR2	0.473	NA	NA
46	hOR6Y1	0.511	0.521	0.471	0.327	OR2	0.521	NA	OR2
139	hOR7A10	0.627	0.511	0.495	0.346	OR1	0.627	OR1	OR1
140	hOR7A17	0.64	0.508	0.489	0.33	OR1	0.64	OR1	OR1
141	hOR7A5	0.637	0.505	0.469	0.361	OR1	0.637	OR1	OR1
142	hOR7C1	0.656	0.522	0.461	0.354	OR1	0.656	OR1	OR1
143	hOR7C2	0.669	0.543	0.471	0.366	OR1	0.669	OR1	OR1
144	hOR7D2	0.648	0.506	0.489	0.325	OR1	0.648	OR1	OR1
14	hOR7D4	0.669	0.528	0.486	0.354	OR1	0.669	OR1	OR1
148	hOR7E24	0.637	0.506	0.469	0.357	OR1	0.637	OR1	OR1
145	hOR7G1	0.576	0.486	0.442	0.323	OR1	0.576	NA	OR1
146	hOR7G2	0.627	0.515	0.453	0.367	OR1	0.627	OR1	OR1
147	hOR7G3	0.629	0.513	0.476	0.338	OR1	0.629	OR1	OR1
83	hOR8A1	0.506	0.524	0.492	0.336	OR2	0.524	NA	OR2
88	hOR8B12	0.49	0.502	0.495	0.329	OR2	0.502	NA	OR2
90	hOR8B2	0.497	0.495	0.462	0.322	OR1	0.497	NA	NA
91	hOR8B3	0.506	0.495	0.469	0.325	OR1	0.506	NA	OR1
92	hOR8B4	0.527	0.481	0.513	0.342	OR1	0.527	NA	OR1
89	hOR8B8	0.511	0.491	0.494	0.328	OR1	0.511	NA	OR1
85	hOR8D1	0.532	0.508	0.492	0.333	OR1	0.532	NA	OR1
86	hOR8D2	0.497	0.463	0.47	0.307	OR1	0.497	NA	NA
84	hOR8D4	0.527	0.506	0.467	0.348	OR1	0.527	NA	OR1
87	hOR8G5	0.503	0.473	0.476	0.323	OR1	0.503	NA	OR1
48	hOR8H1	0.532	0.508	0.475	0.38	OR1	0.532	NA	OR1
49	hOR8H2	0.517	0.5	0.476	0.364	OR1	0.517	NA	OR1
50	hOR8H3	0.527	0.509	0.47	0.358	OR1	0.527	NA	OR1
51	hOR8I2	0.505	0.528	0.462	0.353	OR2	0.528	NA	OR2
81	hOR8J1	0.495	0.489	0.436	0.319	OR1	0.495	NA	NA
82	hOR8J3	0.481	0.473	0.443	0.322	OR1	0.481	NA	NA
78	hOR8K1	0.473	0.494	0.462	0.32	OR2	0.494	NA	NA
79	hOR8K3	0.502	0.513	0.453	0.332	OR2	0.513	NA	OR2
80	hOR8K5	0.492	0.481	0.478	0.348	OR1	0.492	NA	NA
111	hOR8S1	0.487	0.505	0.434	0.333	OR2	0.505	NA	OR2
75	hOR8U1	0.516	0.527	0.464	0.358	OR2	0.527	NA	OR2
76	hOR8U8	0.522	0.533	0.467	0.365	OR2	0.533	NA	OR2
77	hOR8U9	0.535	0.54	0.473	0.365	OR2	0.54	NA	OR2
15	hOR9A2	0.418	0.44	0.404	0.301	OR2	0.44	NA	NA
245	hOR9A4	0.421	0.44	0.412	0.307	OR2	0.44	NA	NA
70	hOR9G1	0.498	0.513	0.497	0.323	OR2	0.513	NA	OR2
72	hOR9G4	0.497	0.511	0.487	0.333	OR2	0.511	NA	OR2
71	hOR9G9	0.508	0.535	0.522	0.345	OR2	0.535	NA	OR2
107	hOR9I1	0.511	0.538	0.467	0.32	OR2	0.538	NA	OR2
110	hOR9K2	0.483	0.506	0.433	0.334	OR2	0.506	NA	OR2
108	hOR9Q1	0.497	0.47	0.47	0.301	OR1	0.497	NA	NA
109	hOR9Q2	0.498	0.5	0.464	0.326	OR2	0.5	NA	NA
390	OR1	1	0.553	0.534	0.349	OR1	1
393	OR2	0.553	1	0.505	0.325	OR2	1
391	OR4	0.534	0.505	1	0.341	OR4	1
392	OR51	0.349	0.325	0.341	1	OR51	1
